# Genome-wide CRISPR knockout screen reveals membrane tethering complexes EARP and GARP important for Bovine Herpes Virus Type 1 replication

**DOI:** 10.1101/2020.06.17.155788

**Authors:** Wenfang S. Tan, Enguang Rong, Inga Dry, Simon G. Lillico, Andy Law, Christopher B.A. Whitelaw, Robert G. Dalziel

## Abstract

We produced a genome wide CRISPR knockout library, btCRISPRko.v1, targeting all protein coding genes in the cattle genome and used it to identify host genes important for Bovine Herpes Virus Type 1 (BHV-1) replication. By infecting library transduced MDBK cells with a GFP tagged BHV-1 virus and FACS sorting them based on their GFP intensity, we identified a list of pro-viral and anti-viral candidate host genes that might affect various aspects of the virus biology, such as cell entry, RNA transcription and viral protein trafficking. Among them were VPS51, VPS52 and VPS53 that encode for subunits of two membrane tethering complexes EARP and GARP. Simultaneous loss of both complexes in MDBKs resulted in a significant reduction in the production of infectious cell free BHV-1 virions, suggesting the vital roles they play during capsid re-envelopment with endocytosed membrane tubules prior to endosomal recycling mediated cellular egress. We also observed potential capsid retention and aggregation in the nuclei of these cells, indicating that they might also indirectly affect capsid egress from the nucleus. The btCRISPRko.v1 library generated here greatly expanded our capability in BHV-1 related host gene discovery; we hope it will facilitate efforts intended to study interactions between the host and other pathogens in cattle and also basic host cell biology.
