## Supplementary material for "Genome-wide CRISPR knockout screen reveals membrane tethering complexes EARP and GARP important for Bovine Herpes Virus Type 1 replication": Data file 5

### Sheet: Enriched_Cellular_components
genes analyzed: all 154 pro-viral candidates filtered by pos|p-value <=0.005; pos|fdr <=0.1; pos|l2fc>=0.95
Note: only cellular components of the highest hierarchy are kept
Analysis Type:	PANTHER Overrepresentation Test (Released 20190711)
Annotation Version and Release Date:	GO Ontology database Released 2019-07-03
Analyzed List:	upload_1 (Homo sapiens)
Reference List:	Homo sapiens (all genes in database)
Test Type:	FISHER
Correction:	FDR
GO cellular component complete	Homo sapiens - REFLIST (20996)	upload_1 (138)	upload_1 (expected)	upload_1 (over/under)	upload_1 (fold Enrichment)	upload_1 (raw P-value)	upload_1 (FDR)
DSIF complex (GO:0032044)	2	2	0.01	+	> 100	0.000252	0.00841
transcription factor TFIIE complex (GO:0005673)	2	2	0.01	+	> 100	0.000252	0.00827
core TFIIH complex portion of holo TFIIH complex (GO:0000438)	3	2	0.02	+	> 100	0.000418	0.0135
EARP complex (GO:1990745)	5	3	0.03	+	91.29	1.49e-05	0.000632
GARP complex (GO:0000938)	5	3	0.03	+	91.29	1.49e-05	0.000619
transcriptional preinitiation complex (GO:0097550)	7	4	0.05	+	86.94	5.54e-07	2.82e-05
protein kinase CK2 complex (GO:0005956)	4	2	0.03	+	76.07	0.000624	0.0193
Golgi transport complex (GO:0017119)	13	6	0.09	+	70.22	1.76e-09	1.19e-07
prefoldin complex (GO:0016272)	7	2	0.05	+	43.47	0.00148	0.043
transcription factor TFIID complex (GO:0005669)	39	11	0.26	+	42.91	1.85e-14	5.37e-12
trans-Golgi network membrane (GO:0032588)	93	13	0.61	+	21.27	2.09e-13	4.27e-11
mediator complex (GO:0016592)	38	5	0.25	+	20.02	8.7e-06	0.000394
nuclear pore (GO:0005643)	90	6	0.59	+	10.14	3.98e-05	0.0015
integral component of Golgi membrane (GO:0030173)	64	4	0.42	+	9.51	0.00103	0.0307
host cell (GO:0043657)	73	4	0.48	+	8.34	0.00163	0.0448
Golgi cisterna (GO:0031985)	118	6	0.78	+	7.74	0.000165	0.00561
cytosolic part (GO:0044445)	258	7	1.7	+	4.13	0.00181	0.0492
nuclear body (GO:0016604)	759	16	4.99	+	3.21	4.75e-05	0.00173
endoplasmic reticulum membrane (GO:0005789)	1092	20	7.18	+	2.79	3.64e-05	0.00143
nucleolus (GO:0005730)	944	15	6.2	+	2.42	0.00152	0.0437
cell periphery (GO:0071944)	5858	22	38.5	-	0.57	0.00154	0.0436
Unclassified (UNCLASSIFIED)	2129	3	13.99	-	0.21	0.00055	0.0172

### Sheet: Enriched_Biological_processes
genes analyzed: all 154 pro-viral candidates filtered by pos|p-value <=0.005; pos|fdr <=0.1; pos|l2fc>=0.95
Note: only cellular components of the highest hierarchy are kept
Analysis Type:	PANTHER Overrepresentation Test (Released 20190711)
Annotation Version and Release Date:	GO Ontology database Released 2019-07-03
Analyzed List:	upload_1 (Homo sapiens)
Reference List:	Homo sapiens (all genes in database)
Test Type:	FISHER
Correction:	FDR
GO biological process complete	Homo sapiens - REFLIST (20996)	upload_1 (138)	upload_1 (expected)	upload_1 (over/under)	upload_1 (fold Enrichment)	upload_1 (raw P-value)	upload_1 (FDR)
peptidyl-lysine modification to peptidyl-hypusine (GO:0008612)	2	2	0.01	+	> 100	0.000252	0.0229
UDP-glucuronate biosynthetic process (GO:0006065)	3	2	0.02	+	> 100	0.000418	0.0344
heparan sulfate proteoglycan biosynthetic process, polysaccharide chain biosynthetic process (GO:0015014)	11	6	0.07	+	82.99	8.11e-10	2.58e-07
tail-anchored membrane protein insertion into ER membrane (GO:0071816)	6	3	0.04	+	76.07	2.22e-05	0.00313
regulation of DNA helicase activity (GO:1905774)	4	2	0.03	+	76.07	0.000624	0.0482
heparin biosynthetic process (GO:0030210)	8	3	0.05	+	57.05	4.33e-05	0.00564
ATF6-mediated unfolded protein response (GO:0036500)	9	3	0.06	+	50.71	5.74e-05	0.00719
RNA polymerase II preinitiation complex assembly (GO:0051123)	14	4	0.09	+	43.47	4.96e-06	0.000797
7-methylguanosine mRNA capping (GO:0006370)	33	7	0.22	+	32.27	6.76e-09	1.92e-06
intra-Golgi vesicle-mediated transport (GO:0006891)	36	7	0.24	+	29.58	1.15e-08	3.1e-06
NLS-bearing protein import into nucleus (GO:0006607)	17	3	0.11	+	26.85	0.000286	0.0252
membrane protein intracellular domain proteolysis (GO:0031293)	18	3	0.12	+	25.36	0.000332	0.0284
transcription elongation from RNA polymerase II promoter (GO:0006368)	74	12	0.49	+	24.67	3.74e-13	3.13e-10
positive regulation of transcription initiation from RNA polymerase II promoter (GO:0060261)	20	3	0.13	+	22.82	0.000438	0.0358
mRNA transcription by RNA polymerase II (GO:0042789)	20	3	0.13	+	22.82	0.000438	0.0356
protein localization to Golgi apparatus (GO:0034067)	28	4	0.18	+	21.73	5.43e-05	0.00697
nucleotide-excision repair, preincision complex stabilization (GO:0006293)	21	3	0.14	+	21.73	0.000499	0.0403
nucleotide-excision repair, preincision complex assembly (GO:0006294)	29	4	0.19	+	20.99	6.15e-05	0.00752
nucleotide-excision repair, DNA incision, 3'-to lesion (GO:0006295)	22	3	0.14	+	20.75	0.000564	0.0442
nucleotide-excision repair, DNA duplex unwinding (GO:0000717)	22	3	0.14	+	20.75	0.000564	0.044
transcription elongation from RNA polymerase I promoter (GO:0006362)	30	4	0.2	+	20.29	6.93e-05	0.00829
termination of RNA polymerase I transcription (GO:0006363)	31	4	0.2	+	19.63	7.79e-05	0.00911
transcription initiation from RNA polymerase I promoter (GO:0006361)	37	4	0.24	+	16.45	0.000146	0.0148
snRNA transcription by RNA polymerase II (GO:0042795)	70	7	0.46	+	15.21	7.14e-07	0.00014
positive regulation of viral transcription (GO:0050434)	41	4	0.27	+	14.84	0.000211	0.0201
chondroitin sulfate proteoglycan metabolic process (GO:0050654)	44	4	0.29	+	13.83	0.000271	0.0239
COPII vesicle coating (GO:0048208)	63	5	0.41	+	12.07	8.27e-05	0.00953
retrograde transport, endosome to Golgi (GO:0042147)	91	7	0.6	+	11.7	3.66e-06	0.000614
protein N-linked glycosylation (GO:0006487)	78	6	0.51	+	11.7	1.86e-05	0.00267
intracellular transport of virus (GO:0075733)	54	4	0.35	+	11.27	0.000562	0.0442
transcription-coupled nucleotide-excision repair (GO:0006283)	73	5	0.48	+	10.42	0.000159	0.0157
negative regulation of mRNA metabolic process (GO:1903312)	80	5	0.53	+	9.51	0.000238	0.022
Golgi organization (GO:0007030)	133	8	0.87	+	9.15	4.11e-06	0.000682
mRNA export from nucleus (GO:0006406)	109	6	0.72	+	8.37	0.000109	0.0118
gastrulation (GO:0007369)	159	8	1.05	+	7.66	1.43e-05	0.00208
translational elongation (GO:0006414)	125	6	0.82	+	7.3	0.000223	0.0211
regulation of signal transduction by p53 class mediator (GO:1901796)	183	8	1.2	+	6.65	3.75e-05	0.00501
regulation of muscle cell differentiation (GO:0051147)	153	6	1.01	+	5.97	0.000626	0.0479
rhythmic process (GO:0048511)	274	8	1.8	+	4.44	0.000541	0.0428
Unclassified (UNCLASSIFIED)	3181	4	20.91	-	0.19	6.13e-06	0.000965
